# Health benefits attributed to 17α-estradiol, a lifespan-extending compound, are mediated through estrogen receptor α

**DOI:** 10.1101/2020.06.02.130674

**Authors:** Shivani N. Mann, Niran Hadad, Molly Nelson-Holte, Alicia R. Rothman, Roshini Sathiaseelan, Samim Ali-Mondal, Martin-Paul Agbaga, Archana Unnikrishnan, Malayannan Subramaniam, John Hawse, Derek M. Huffman, Willard M. Freeman, Michael B. Stout

**Affiliations:** Department of Nutritional Sciences, University of Oklahoma Health Sciences Center, Oklahoma City, OK; Oklahoma Center for Geroscience, University of Oklahoma Health Sciences Center, Oklahoma City, OK; Harold Hamm Diabetes Center, University of Oklahoma Health Sciences Center, Oklahoma City, OK; The Jackson Laboratory, Bar Harbor, ME; Department of Biochemistry and Molecular Biology, Mayo Clinic, Rochester, MN; Department of Cell Biology, University of Oklahoma Health Sciences Center, Oklahoma City, OK; Dean McGee Eye Institute, University of Oklahoma Health Sciences Center, Oklahoma City, OK; Department of Biochemistry and Molecular Biology, University of Oklahoma Health Sciences Center, Oklahoma City, OK; Department of Molecular Pharmacology, Albert Einstein College of Medicine, New York, NY; Genes & Human Disease Research Program, Oklahoma Medical Research Foundation, Oklahoma City, OK; Oklahoma City Veterans Affairs Medical Center, Oklahoma City, OK

**Keywords:** 17α-estradiol, aging, estrogen receptor, hypothalamus, liver, metabolism, obesity

## Abstract

Metabolic dysfunction underlies several chronic diseases, many of which are exacerbated by obesity. Dietary interventions can reverse metabolic declines and slow aging, although compliance issues remain paramount. 17α-estradiol treatment improves metabolic parameters and slows aging in male mice. The mechanisms by which 17α-estradiol elicits these benefits remain unresolved. Herein, we show that 17α-estradiol elicits similar genomic binding and transcriptional activation through estrogen receptor α (ERα) to that of 17β-estradiol. In addition, we show that the ablation of ERα completely attenuates the beneficial metabolic effects of 17α-E2 in male mice. Our findings suggest that 17α-E2 acts primarily through the liver and hypothalamus to improve metabolic parameters in male mice. Lastly, we also determined that 17α-E2 improves metabolic parameters in male rats, thereby proving that the beneficial effects of 17α-E2 are not limited to mice. Collectively, these studies suggest ERα may be a drug target for mitigating chronic diseases in male mammals.
