## Supplementary File 2 for "Health benefits attributed to 17α-estradiol, a lifespan-extending compound, are mediated through estrogen receptor α"

### Sheet: Sheet1 (2)
Systematic Name	Common Name	WT HFD			WT 17α-E2			Chow			p-value
12-hydroxy-5Z,8Z,10E,14Z-eicosatetraenoic acid	12-HETE	104.726	±	28.7716	124.641	±	30.2852	47.67	±	10.2848	0.642098
12-oxo-5Z,8Z,10E,14Z-eicosatetraenoic acid	12-OxoETE	183.506	±	68.6482	97.93	±	49.3967	11.544	±	5.18425	0.331575
(+/-)-14-hydroxy-4Z,7Z,10Z,12E,16Z,19Z-docosahexaenoic acid	14-HDoHE	29.1886	±	9.92908	26.1443	±	7.75777	132.421	±	56.5198	0.813167
13-hydroxy-9Z,11E-octadecadienoic acid	13-HODE	18.66	±	2.0701	23.4129	±	2.24813	96.6329	±	10.5979	0.145858
7,17-dihydroxy-(8Z,10,13,15E,19Z)-docosapentaenoic acid	7,17-dHDPA	14.7686	±	2.18773	16.4471	±	1.97883	20.88	±	5.24109	0.579833
(+/-)-19,20-dihydroxy-4Z,7Z,10Z,13Z,16Z-docosapentaenoic acid	19,20-DiHDPA	13.4871	±	1.83532	14.2671	±	1.89262	20.5886	±	5.66418	0.772392
9-hydroxy-10E,12Z-octadecadienoic acid	9-HODE	12.0571	±	0.944066	13.1143	±	1.22413	161.471	±	26.716	0.507064
12,13-dihydroxy-9Z-octadecenoate	12,13-diHOME	9.22571	±	1.33269	10.0586	±	1.14313	70.0357	±	10.2513	0.643767
12S-hydroxy-5Z,8E,10E-heptadecatrienoic acid	12-HHTrE	3.32286	±	0.285121	9.566	±	3.77615	7.115	±	1.415	0.07528
5S-hydroxy-6E,8Z,11Z,14Z-eicosatetraenoic acid	5-HETE	7.83571	±	0.473799	9.31143	±	1.24946	5.48571	±	0.282858	0.291094
tetranor 13,14-dihydro-15-keto prostaglandin E2	Tetranor-PGEM	8.95143	±	1.10768	9.13857	±	1.44969	8.68143	±	0.568697	0.919994
(+/-)-12(13)-epoxy-9Z-octadecenoic acid	12(13)-EpOME	5.31286	±	0.385052	8.07286	±	1.61858	16.4186	±	0.964475	0.123024
(+/-)-19(20)-epoxy-4Z,7Z,10Z,13Z,16Z-docosapentaenoic acid	19(20)-EpDPE	6.55143	±	0.437109	7.83429	±	0.454039	20.1229	±	2.75549	0.0645036
13S-​hydroxy-​6Z,​9Z,​11E-​octadecatrienoic acid	13-HOTrE	5.77	±	0.547844	7.75571	±	1.33252	13.1443	±	1.85059	0.19328
14,15-dihydroxy-5Z,8Z,11Z-eicosatrienoic acid	14,15-diHETrE	4.75143	±	0.606231	6.01571	±	0.853209	2.29143	±	0.482214	0.250341
(+/-)-12-hydroxy-5Z,8Z,10E,14Z,17Z-eicosapentaenoic acid	12-HEPE	9.63714	±	3.77928	6.00429	±	1.96138	126.98	±	56.0609	0.410257
13-keto-9Z,11E-octadecadienoic acid	13-OxoODE	5.59167	±	0.687767	4.22	±	0.883289	6.16857	±	0.807113	0.257866
11,12-epoxy-5Z,8Z,14Z-eicosatrienoic acid	11(12)-EET	2.61143	±	0.150609	3.89857	±	0.738675	2.64429	±	0.33358	0.11347
8S-hydroxy-5Z,9E,11Z,14Z-eicosatetraenoic acid	8-HETE	3.77	±	0.36608	3.67429	±	0.646709	4.78429	±	2.21266	0.899651
9,10-dihydroxy-12Z-octadecenoic acid	9,10-diHOME	4.19143	±	0.652652	3.42714	±	0.361832	23.67	±	2.89116	0.325954
8,9-epoxy-5Z,11Z,14Z-eicosatrienoic acid	8(9)-EET	1.85714	±	0.314686	3.31429	±	0.745989	1.695	±	0.242772	0.0970776
5,6-epoxy-8Z,11Z,14Z-eicosatrienoic acid	5(6)-EET	1.80714	±	0.206464	3.18571	±	0.917135	2.05429	±	0.294181	0.168242
8,9-dihydroxy-5Z,11Z,14Z-eicosatrienoic acid	8,9-diHETrE	4.08429	±	0.529802	3.16857	±	0.361633	1.65143	±	0.161605	0.178923
11,12-dihydroxy-5Z,8Z,14Z-eicosatrienoic acid	11,12-diHETrE	3.11429	±	0.434549	2.92714	±	0.418744	1.64429	±	0.340468	0.761797
9,10-epoxy-12Z-octadecenoic acid	9(10)-EpOME	1.42286	±	0.122196	2.83	±	0.855267	6.63429	±	0.940777	0.129323
15S-hydroxy-5Z,8Z,11Z,13E-eicosatetraenoic acid	15-HETE	1.29286	±	0.14545	2.23714	±	0.505812	3.16857	±	1.95731	0.0980016
5,6-dihydroxy-8Z,11Z,14Z-eicosatrienoic acid	5,6-DiHETrE	2.76	±	0.399887	2.17	±	0.236885	1.09286	±	0.136569	0.228363
8S-hydroxy-9E,11Z,14Z-eicosatrienoic acid	8-HETrE	0.582	±	0.125435	0.558333	±	0.0787154	0.64	±	0.132773	0.872035
(+/-)-16-hydroxy-4Z,7Z,10Z,13Z,17E,19Z-docosahexaenoic acid	16-HDoHE	0.46	±	0.0583503	0.61	±	0.130128	2.51571	±	0.275282	0.313608
17-hydroxy-5Z,8Z,11Z,14Z-eicosatetraenoic acid	17-HETE	0.528571	±	0.0603335	0.612857	±	0.0589477	0.324286	±	0.0281033	0.337405
9S-hydroxy-10E,12Z,15Z-octadecatrienoic acid	9-HOTrE	0.724286	±	0.0984126	0.672857	±	0.105373	15.58	±	3.37513	0.727516
(+/-)-16(17)-epoxy-4Z,7Z,10Z,13Z,19Z-docosapentaenoic acid	16(17)-EpDPE	0.644	±	0.0995791	0.698333	±	0.128515	2.33571	±	0.296695	0.753947
16-hydroxy-5Z,8Z,11Z,14Z-eicosatetraenoic acid	16-HETE	0.632857	±	0.0951619	0.717143	±	0.183052	0.516	±	0.149486	0.690075
5S,15S-dihydroxy-6E,8Z,11Z,13E-eicosatetraenoic acid	5,15-diHETE	0.69	±	0.0757502	0.761429	±	0.0684324	0.741429	±	0.16259	0.497451
(+/-)-11-hydroxy-4Z,7Z,9E,13Z,16Z,19Z-docosahexaenoic acid	11-HDoHE	0.975	±	0.341855	0.82	±	0.176965	2.93857	±	0.259967	0.739191
15S-hydroxy-8Z,11Z,13E-eicosatrienoic acid	15-HETrE	0.801429	±	0.12633	0.865714	±	0.126093	1.02571	±	0.396514	0.724983
(+/-)-10-hydroxy-4Z,7Z,11E,13Z,16Z,19Z-docosahexaenoic acid	10-HDoHE	0.961667	±	0.247149	0.925	±	0.237062	5.95714	±	2.09285	0.916853
(+/-)-7-hydroxy-4Z,8E,10Z,13Z,16Z,19Z-docosahexaenoic acid	7-HDoHE	1.155	±	0.21589	0.928333	±	0.109648	2.98143	±	0.2413	0.330721
8R-hydroxy-4Z,6E,10Z-hexadecatrienoic acid	Tetranor 12-HETE	1.02286	±	0.150313	0.962857	±	0.1698	0.905714	±	0.194224	0.795821
11S-hydroxy-5Z,8Z,11E,14Z-eicosatetraenoic acid	11-HETE	0.701429	±	0.0698102	1.13	±	0.171353	0.528333	±	0.0958268	0.0390315
9S,11,15S-trihydroxy-thromboxa-5Z,13E-dien-1-oic acid	TXB2	0.598333	±	0.0807224	1.212	±	0.542507	17.916	±	17.4135	0.24887
dihydro-ketoprostaglandin D(2)	dhk-PGD2	1.10714	±	0.0859046	1.25714	±	0.0662504	1.14571	±	0.0729924	0.191948
14S,15R-epoxy-5Z,8Z,11Z-eicosatrienoic acid	14(15)-EET	0.931429	±	0.125213	1.4	±	0.227732	1.09143	±	0.208034	0.0965386
(+/-)-4-hydroxy-5E,7Z,10Z,13Z,16Z,19Z-docosahexaenoic acid	4-HDoHE	1.62667	±	0.261134	1.58571	±	0.313162	5.72286	±	0.34326	0.923442
(+/-)-8-hydroxy-4Z,6E,10Z,13Z,16Z,19Z-docosahexaenoic acid	8-HDoHE	1.77571	±	0.192945	1.69286	±	0.21965	8.4	±	1.01648	0.781694
10E,12Z-9-oxoode	9-OxoODE	1.08286	±	0.176914	1.69714	±	0.440069	9.56286	±	1.00701	0.219633
9-hydroxy-5Z,7E,11Z,14Z-eicosatetraenoic acid	9-HETE	1.79833	±	0.393424	1.722	±	0.245426	1.425	±	0.0533073	0.879183
20-hydroxy-5Z,8Z,11Z,14Z-eicosatetraenoic acid	20-HETE	2.28333	±	0.276341	1.846	±	0.149084	2.10333	±	0.281089	0.222632
20-carboxy arachidonic acid	20-COOHAA	2.16857	±	0.378156	1.87429	±	0.201882	1.35333	±	0.329764	0.505442
18-hydroxy-5Z,8Z,11Z,14Z-eicosatetraenoic acid	18-HETE	1.96857	±	0.0862286	1.91	±	0.140865	1.71	±	0.218632	0.72902
